# Foundation Model RNAGAN Enhances Biomedical Insight of Nasopharyngeal Carcinoma Metastasis

**DOI:** 10.64898/2026.07.02.736240

**Authors:** Zhaozheng Hou, Yijia Qian, Victor Ho-Fun Lee, Dora Lai-Wan Kwong, Xinyuan Guan, Zhonghua Liu, Wei Dai

## Abstract

RNAGAN (version 2.0, https://github.com/ZhaozhengHou-HKU/RNAGAN-2.0.git) is a published foundation model that analyzes single-cell and bulk-level RNA sequencing samples and enables multiple applications that enhance medical insights. Here we applied this model to Nasopharyngeal Carcinoma (NPC) as in-context few-short format (i.e., the model was never trained with any NPC data). We conducted all four supported functions, which include sample stratification, vectorization, pseudo data generation, and marker identification. The results were then used for identifying metastatic NPC and to investigate mechanisms associated with NPC metastasis.

Examination with stratification showed that the accuracy of RNAGAN results for evaluating the metastasis risk in NPC patients are comparable to or outcompeted recently published risk estimation linear prediction model. Vectorization results present consistency across multiple cohorts and RNAGAN model versions. In the task of identifying markers and mechanisms related to NPC metastasis, incorporating pseudo data substantially enhanced the representativeness of single-cohort-based differential expression (DE) analysis. Moreover, RNAGAN identified metastasis-related marker genes based on single cohort, were concordant with the ground truth obtained across multiple cohorts (p=1.05e-9).

Regarding biomedical mechanisms, RNAGAN enabled second-order feature extraction, unveiling a remarkable domination of the protective function of adaptive immune responses (as indicated by *IL21R* levels) over the hazardous function of chronic, non-resolving innate inflammation (as indicated by *S100A8* levels) against NPC metastasis after first-line treatment. This association demonstrates a high degree of consistency with the external cohort.

This study demonstrates the utility of the foundation model RNAGAN in uncovering therapeutic insights for novel cancer types without extra training. We reveal a critical spatial mechanism preventing distant metastasis via humoral anti-tumor immunity in NPC. High *S100A8* expression by innate antigen-presenting cells (APCs) triggers an inflammatory cascade promoting epithelial-mesenchymal transition (EMT) and metastasis. However, when germinal center *IL21R*+ B cells simultaneously colocalize with these innate signals, they override this suppressive tissue stress. Spatial analysis shows that a high *S100A8*/*IL21R* intersection within tumor regions strictly distinguishes treatment responders, whereas non-responders display spatial mismatch or *S100A8*+ hyper-infiltration. This coordinated innate-adaptive cross-talk sustains functional tertiary lymphoid structures (TLS) that mature IgG-secreting plasma cells, which opsonize and eliminate emerging EMT tumor cells before systemic escape. Consequently, while *S100A8* alone is an unreliable prognosticator, its spatial colocalization with *IL21R* is a robust protective indicator overlooked by conventional bulk analysis methods.
