## Supplementary figures and tables for "Foundation Model RNAGAN Enhances Biomedical Insight of Nasopharyngeal Carcinoma Metastasis": TableS1.xlsx

### Sheet: Sheet1
Up-regulated Markers	GeneID	Gene	PathwayID	Pathway		Down-regulated Markers	GeneID	Gene	PathwayID	Pathway
	16292	AKR1B10	20079	GOBP_PROTEIN_NITROSYLATION			1193	FCGR2B	23869	GOBP_NEGATIVE_REGULATION_OF_OSTEOCLAST_DEVELOPMENT
	11511	SPIC	21590	GOBP_RESPONSE_TO_MERCURY_ION			9699	RAB39B	24788	GOMF_N_N_DIMETHYLANILINE_MONOOXYGENASE_ACTIVITY
	16522	CD3E	25159	GOMF_OXIDOREDUCTASE_ACTIVITY_ACTING_ON_DIPHENOLS_AND_RELATED_SU			17798	TMEM35B	25273	GOMF_IMMUNOGLOBULIN_RECEPTOR_ACTIVITY
	6918	PRRG4	24423	GOCC_CYTOCHROME_COMPLEX			4873	NPC2	22015	GOBP_BIOLOGICAL_PROCESS_INVOLVED_IN_INTRASPECIES_INTERACTION_BE
	16060	ACSL5	20019	GOBP_ENERGY_COUPLED_PROTON_TRANSMEMBRANE_TRANSPORT_AGAINST_ELEC			9078	MMP3	24485	GOCC_PHAGOCYTIC_VESICLE_LUMEN
	10503	LAPTM5	25046	GOMF_ELECTRON_TRANSFER_ACTIVITY			2954	FCGRT	25289	GOMF_IMMUNOGLOBULIN_BINDING
	8255	S100A8	25631	GOMF_UBIQUINONE_BINDING			3391	CXCL12	23891	GOBP_LIPOXIN_METABOLIC_PROCESS
	6643	SPINK5	25630	GOMF_QUINONE_BINDING			13486	A2M	26071	REACTOME_ALTERNATIVE_COMPLEMENT_ACTIVATION
	4397	ST3GAL5	24941	GOMF_COPPER_ION_BINDING			12587	S1PR1	21837	GOBP_SENSORY_PERCEPTION_OF_TASTE
	14292	P2RY13	20421	GOBP_KERATINIZATION			1421	ITM2A	19424	GOBP_COMPLEMENT_ACTIVATION_ALTERNATIVE_PATHWAY
	16539	ITPRIPL1	23938	GOCC_CORNIFIED_ENVELOPE			1161	CYBRD1	25522	GOMF_PEPTIDOGLYCAN_BINDING
	11408	RNASE7	24107	GOCC_ORGANELLE_INNER_MEMBRANE			2477	HCK	19023	GOBP_NATURAL_KILLER_CELL_MEDIATED_IMMUNE_RESPONSE_TO_TUMOR_CELL
	7645	LGR5	24384	GOCC_KERATIN_FILAMENT			9614	CYP2U1	26802	REACTOME_INTESTINAL_ABSORPTION
	15714	SP6	25134	GOMF_OXIDOREDUCTASE_ACTIVITY			10504	SDC3	19025	GOBP_COMPLEMENT_RECEPTOR_MEDIATED_SIGNALING_PATHWAY
	1916	TF	21396	GOBP_RESPONSE_TO_ETHANOL			17789	CFB	21361	GOBP_TRANSCYTOSIS
	1806	OAS1	19558	GOBP_LACTATION			2804	IL21R	23134	GOBP_ANTIBACTERIAL_INNATE_IMMUNE_RESPONSE
	6512	SYT11	24213	GOCC_ORGANELLE_ENVELOPE			10340	SCGB3A1	22892	GOBP_MICROGLIAL_CELL_MEDIATED_CYTOTOXICITY
	5862	FGL2	22953	GOBP_RESPONSE_TO_ALCOHOL			6457	JCHAIN	24963	GOMF_CHITIN_BINDING
	10636	FRZB	19165	GOBP_KERATINOCYTE_DEVELOPMENT			17413	HLA-DPB1	20716	GOBP_POSITIVE_REGULATION_OF_OSTEOBLAST_PROLIFERATION
	12738	PLEKHG5	22080	GOBP_TRANSMEMBRANE_TRANSPORT					21681	GOBP_ENTERIC_NERVOUS_SYSTEM_DEVELOPMENT
	4920	IFIT3	23991	GOCC_MITOCHONDRION					21014	GOBP_FC_RECEPTOR_SIGNALING_PATHWAY
	258	SEMA3G	19649	GOBP_NUCLEOSIDE_TRIPHOSPHATE_METABOLIC_PROCESS					25682	GOMF_EPINEPHRINE_BINDING
	16029	ANXA6	19866	GOBP_NEGATIVE_REGULATION_OF_KERATINOCYTE_PROLIFERATION					23141	GOBP_GRANZYME_MEDIATED_PROGRAMMED_CELL_DEATH_SIGNALING_PATHWAY
	17176	ITGA1	20153	GOBP_RIBOSE_PHOSPHATE_METABOLIC_PROCESS					20201	GOBP_VESTIBULOCOCHLEAR_NERVE_FORMATION
	6625	GIMAP4	22366	GOBP_ESTABLISHMENT_OF_SKIN_BARRIER					24703	GOMF_OPSONIN_RECEPTOR_ACTIVITY
	16540	MT-ND4	25329	GOMF_STRUCTURAL_CONSTITUENT_OF_SKIN_EPIDERMIS					18921	GOBP_COMPLEMENT_ACTIVATION_LECTIN_PATHWAY
	306	TYROBP	26630	REACTOME_KERATINIZATION					24618	GOCC_ANKYRIN_1_COMPLEX
	2826	CTSH	26020	REACTOME_MITOCHONDRIAL_BIOGENESIS					23535	GOBP_POSITIVE_REGULATION_OF_MICROGLIAL_CELL_ACTIVATION
	10772	TGFBR2	20149	GOBP_ORGANOPHOSPHATE_METABOLIC_PROCESS					22594	GOBP_CELLULAR_RESPONSE_TO_FRUCTOSE_STIMULUS
	11882	KLK11	19714	GOBP_RESPONSE_TO_TOXIC_SUBSTANCE					23001	GOBP_NEUROTRANSMITTER_LOADING_INTO_SYNAPTIC_VESICLE
	1878	CD209	23352	GOBP_NEGATIVE_REGULATION_OF_INTRINSIC_APOPTOTIC_SIGNALING_PATHW					21484	GOBP_POSITIVE_REGULATION_OF_COMPLEMENT_ACTIVATION
	9993	CD1D	21438	GOBP_POSITIVE_REGULATION_OF_EPIDERMIS_DEVELOPMENT					26773	REACTOME_RUNX1_REGULATES_EXPRESSION_OF_COMPONENTS_OF_TIGHT_JUNC
	16373	MT1F	23248	GOBP_CARBOHYDRATE_DERIVATIVE_METABOLIC_PROCESS					20700	GOBP_POSITIVE_REGULATION_OF_DOPAMINE_SECRETION
	15104	C16orf54	26436	REACTOME_TYPE_I_HEMIDESMOSOME_ASSEMBLY					20360	GOBP_REGULATION_OF_MYELOID_DENDRITIC_CELL_ACTIVATION
	12267	SPRR1B	22601	GOBP_CELLULAR_RESPONSE_TO_CORTICOSTEROID_STIMULUS					26260	REACTOME_FICOLINS_BIND_TO_REPETITIVE_CARBOHYDRATE_STRUCTURES_ON
	8002	GRB7	21304	GOBP_SMALL_MOLECULE_METABOLIC_PROCESS					20930	GOBP_DORSAL_AORTA_DEVELOPMENT
	7239	IL33	18629	HALLMARK_KRAS_SIGNALING_DN					25791	GOMF_LIPOPEPTIDE_BINDING
	7767	DUOXA1	26817	REACTOME_LIPID_PARTICLE_ORGANIZATION					22116	GOBP_OVIDUCT_DEVELOPMENT
	13457	KDF1	20303	GOBP_KERATINOCYTE_DIFFERENTIATION					25412	GOMF_MHC_CLASS_IB_RECEPTOR_ACTIVITY
	5122	GJB6	18886	GOBP_IN_UTERO_EMBRYONIC_DEVELOPMENT					27034	REACTOME_AMYLOID_FIBER_FORMATION
			25601	GOMF_TRANSITION_METAL_ION_BINDING					23852	GOBP_REGULATION_OF_RESPONSE_TO_DRUG
			26092	REACTOME_ORGANELLE_BIOGENESIS_AND_MAINTENANCE					20758	GOBP_MACROPHAGE_FUSION
			26999	REACTOME_DIFFERENTIATION_OF_KERATINOCYTES_IN_INTERFOLLICULAR_EP					22446	GOBP_CILIARY_NEUROTROPHIC_FACTOR_MEDIATED_SIGNALING_PATHWAY
			22762	GOBP_REACTIVE_OXYGEN_SPECIES_METABOLIC_PROCESS					18868	GOBP_LUTEINIZATION
			21739	GOBP_GLAND_DEVELOPMENT
			24367	GOCC_CELL_BODY
			21268	GOBP_KERATINOCYTE_PROLIFERATION
			19607	GOBP_EPIDERMIS_DEVELOPMENT
			19352	GOBP_PROGESTERONE_BIOSYNTHETIC_PROCESS
			22126	GOBP_SOMATOTROPIN_SECRETING_CELL_DIFFERENTIATION
			24783	GOMF_LACTATE_DEHYDROGENASE_ACTIVITY
			19865	GOBP_POSITIVE_REGULATION_OF_KERATINOCYTE_PROLIFERATION
			25053	GOMF_DOUBLE_STRANDED_METHYLATED_DNA_BINDING
			23034	GOBP_REGULATION_OF_VENTRICULAR_CARDIAC_MUSCLE_CELL_ACTION_POTEN
